# A capsule polysaccharide synthesis locus database for the *Klebsiella oxytoca* Species Complex

**DOI:** 10.64898/2026.07.16.739023

**Authors:** Melinda M. Ashcroft, Naoise McGarry, Thomas D. Stanton, Lesley Hoyles, Kathryn E. Holt, Kelly L. Wyres

## Abstract

The *Klebsiella oxytoca* Species Complex (SC) represents an emerging healthcare-associated group of opportunistic pathogens. The capsular polysaccharide is a virulence determinant and target for novel vaccines, monoclonal antibodies and phage therapy. In the absence of broadly accessible phenotyping techniques, prediction of capsule types from whole-genome sequence data is critical for understanding capsule diversity and epidemiology, and to prioritise capsule types as targets for novel anti-*K. oxytoca* SC interventions. Here we present the first comprehensive capsule synthesis locus (K locus) database targeted for the *K. oxytoca* SC, comprising 88 distinct loci defined by gene content and which is compatible with the rapid genome typing tool Kaptive. The database provides high coverage of publicly available *K. oxytoca* SC genomes (97.6% of 2,244 genomes, dereplicated from a total of 4,055), and the typing rate is significantly higher than that achieved with the pre-existing *Klebsiella* K locus database (97.6% vs 50.3%, *p* <0.0001), which primarily targets the *Klebsiella pneumoniae* SC. We demonstrate the utility of the novel *K. oxytoca* SC database by application to three diverse clinical *K. oxytoca* SC isolate collections (n=61 to 102 genomes each), suggesting a high diversity of K types. The novel *K. oxytoca* SC K locus database (github.com/klebgenomics/KoSC-surface-antigen-loci) will provide a key resource to support larger systematic studies and ongoing genomics surveillance efforts for the *K. oxytoca* SC.

**IMPACT STATEMENT:** Members of the *Klebsiella oxytoca* Species Complex (SC) are an emerging cause of infections in humans and are frequently associated with antimicrobial resistance. *Klebsiella* species produce two key surface antigen sugars (capsular polysaccharide and lipopolysaccharide) that are immunogenic and are targets for novel control strategies such as vaccines and phage therapy. Phenotypic typing of these surface antigen sugars (serotyping) is costly and laborious, with genotyping (predicting the serotype from whole-genome sequence data) a useful alternative. Here, we present a curated capsule (K) locus reference database for the *K. oxytoca* SC, which represents a useful tool to assist in the epidemiological surveillance of this emerging pathogen.

**DATA SUMMARY:** All *Klebsiella oxytoca* Species Complex genomes used in this work were publicly available, with accession details listed in **Supplementary Tables 1, 2 and 3**. The *K. oxytoca* Species Complex K locus reference database is available under GNU public license at github.com/klebgenomics/KoSC-surface-antigen-loci.
