## Supplementary material for "A capsule polysaccharide synthesis locus database for the *Klebsiella oxytoca* Species Complex": Supplementary_Table_3.xlsx

### Sheet: Data
Assembly	Biosample	Species	ST	KoSC KL	Dataset
	SAMN23286118	Klebsiella michiganensis	ST309	KL10	Australia
	SAMN23286078	Klebsiella michiganensis	ST281	KL10	Australia
	SAMN23286079	Klebsiella michiganensis	ST308	KL11	Australia
	SAMN23286076	Klebsiella michiganensis	ST210	KL12	Australia
	SAMN23286093	Klebsiella michiganensis	ST50	KL13	Australia
	SAMN23286059	Klebsiella michiganensis	ST49	KL14	Australia
	SAMN23286057	Klebsiella grimontii	ST291	KL15	Australia
	SAMN23286077	Klebsiella michiganensis	ST295	KL15	Australia
	SAMN23286056	Klebsiella oxytoca	ST279	KL29	Australia
	SAMN23286102	Klebsiella oxytoca	ST199	KL29	Australia
	SAMN23286091	Klebsiella michiganensis	ST84	KL20	Australia
	SAMN23286081	Klebsiella michiganensis	ST40	KL41	Australia
	SAMN23286094	Klebsiella michiganensis	ST40	KL41	Australia
	SAMN23286105	Klebsiella michiganensis	ST40	KL41	Australia
	SAMN23286097	Klebsiella pasteurii	ST311	KL7	Australia
	SAMN23286135	Klebsiella grimontii	ST283	KL7	Australia
	SAMN23286054	Klebsiella oxytoca	ST285	KL7	Australia
	SAMN23286069	Klebsiella oxytoca	ST31	KL34	Australia
	SAMN23286123	Klebsiella michiganensis	ST27	KL4	Australia
	SAMN23286114	Klebsiella oxytoca	ST280	KL42	Australia
	SAMN23286099	Klebsiella oxytoca	ST179	KL43	Australia
	SAMN23286074	Klebsiella michiganensis	ST151	KL44	Australia
	SAMN23286092	Klebsiella grimontii	ST307	KL44	Australia
	SAMN23286127	Klebsiella grimontii	ST189	KL44	Australia
	SAMN23286083	Klebsiella oxytoca	ST278	KL44	Australia
	SAMN23286066	Klebsiella michiganensis	ST180	KL46	Australia
	SAMN23286133	Klebsiella michiganensis	ST284	KL46	Australia
	SAMN23286053	Klebsiella michiganensis	ST297	KL49	Australia
	SAMN23286125	Klebsiella michiganensis	ST310	KL74	Australia
	SAMN23286144	Klebsiella grimontii	ST215	KL74	Australia
	SAMN23286061	Klebsiella oxytoca	ST266	KL74	Australia
	SAMN23286065	Klebsiella oxytoca	ST266	KL74	Australia
	SAMN23286095	Klebsiella oxytoca	ST266	KL74	Australia
	SAMN23286096	Klebsiella oxytoca	ST266	KL74	Australia
	SAMN23286106	Klebsiella oxytoca	ST287	KL74	Australia
	SAMN23286113	Klebsiella oxytoca	ST266	KL74	Australia
	SAMN23286116	Klebsiella oxytoca	ST266	KL74	Australia
	SAMN23286124	Klebsiella oxytoca	ST266	KL74	Australia
	SAMN23286130	Klebsiella oxytoca	ST223	KL74	Australia
	SAMN23286138	Klebsiella oxytoca	ST266	KL74	Australia
	SAMN23286089	Klebsiella michiganensis	ST114	KL50	Australia
	SAMN23286139	Klebsiella grimontii	ST263	KL50	Australia
	SAMN23286067	Klebsiella michiganensis	ST213	KL51	Australia
	SAMN23286060	Klebsiella oxytoca	ST22	KL86	Australia
	SAMN23286062	Klebsiella oxytoca	ST288	KL86	Australia
	SAMN23286082	Klebsiella oxytoca	ST296	KL86	Australia
	SAMN23286086	Klebsiella oxytoca	ST302	KL86	Australia
	SAMN23286112	Klebsiella oxytoca	ST302	KL86	Australia
	SAMN23286131	Klebsiella michiganensis	ST88	KL56	Australia
	SAMN23286090	Klebsiella michiganensis	ST294	KL58	Australia
	SAMN23286115	Klebsiella michiganensis	ST294	KL58	Australia
	SAMN23286063	Klebsiella michiganensis	ST108	KL6	Australia
	SAMN23286087	Klebsiella michiganensis	ST43	KL6	Australia
	SAMN23286088	Klebsiella michiganensis	ST43	KL6	Australia
	SAMN23286104	Klebsiella michiganensis	ST43	KL6	Australia
	SAMN23286119	Klebsiella michiganensis	ST43	KL6	Australia
	SAMN23286121	Klebsiella michiganensis	ST108	KL6	Australia
	SAMN23286126	Klebsiella michiganensis	ST231	KL6	Australia
	SAMN23286103	Klebsiella grimontii	ST301	KL60	Australia
	SAMN23286107	Klebsiella oxytoca	ST286	KL60	Australia
	SAMN23286140	Klebsiella oxytoca	ST292	KL60	Australia
	SAMN23286068	Klebsiella michiganensis	ST303	KL68	Australia
	SAMN23286137	Klebsiella grimontii	ST290	KL68	Australia
	SAMN23286064	Klebsiella oxytoca	ST30	KL69	Australia
	SAMN23286117	Klebsiella oxytoca	ST176	KL69	Australia
	SAMN23286128	Klebsiella oxytoca	ST176	KL69	Australia
	SAMN23286134	Klebsiella oxytoca	ST176	KL69	Australia
	SAMN23286142	Klebsiella oxytoca	ST176	KL69	Australia
	SAMN23286108	Klebsiella oxytoca	ST199	KL8	Australia
	SAMN23286109	Klebsiella oxytoca	ST199	KL8	Australia
	SAMN23286132	Klebsiella oxytoca	ST21	KL71	Australia
	SAMN23286055	Klebsiella oxytoca	ST178	KL34	Australia
	SAMN23286058	Klebsiella oxytoca	ST178	KL34	Australia
	SAMN23286073	Klebsiella oxytoca	ST178	KL34	Australia
	SAMN23286080	Klebsiella oxytoca	ST178	KL34	Australia
	SAMN23286085	Klebsiella oxytoca	ST282	KL34	Australia
	SAMN23286098	Klebsiella oxytoca	ST20	KL34	Australia
	SAMN23286100	Klebsiella oxytoca	ST178	KL34	Australia
	SAMN23286141	Klebsiella oxytoca	ST299	KL77	Australia
	SAMN23286072	Klebsiella michiganensis	ST306	KL70	Australia
	SAMN23286084	Klebsiella michiganensis	ST232	KL70	Australia
	SAMN23286136	Klebsiella pasteurii	ST300	KL70	Australia
	SAMN23286070	Klebsiella michiganensis	ST305	KL83	Australia
	SAMN23286101	Klebsiella michiganensis	ST29	KL83	Australia
	SAMN23286111	Klebsiella michiganensis	ST29	KL83	Australia
	SAMN23286120	Klebsiella michiganensis	ST202	KL83	Australia
	SAMN23286122	Klebsiella oxytoca	ST289	KL83	Australia
	SAMN23286110	Klebsiella oxytoca	ST293	KL87	Australia
	SAMN23286071	Klebsiella pasteurii	ST277	KL82	Australia
	SAMN23286129	Klebsiella pasteurii	ST298	KL82	Australia
	SAMN23286143	Klebsiella michiganensis	ST304	KL9	Australia
	SAMN23286075	Klebsiella oxytoca	ST48	KL30	Australia
	SAMN30733309	Klebsiella michiganensis	ST11	KL10	China
	SAMN30733312	Klebsiella michiganensis	ST213	KL10	China
	SAMN30733327	Klebsiella michiganensis	ST11	KL10	China
	SAMN30733269	Klebsiella michiganensis	ST487	KL11	China
	SAMN30733293	Klebsiella michiganensis	ST449	KL12	China
	SAMN30733321	Klebsiella michiganensis	ST210	KL12	China
	SAMN30733279	Klebsiella michiganensis	ST50	KL13	China
	SAMN30733300	Klebsiella michiganensis	ST497	KL14	China
	SAMN30733270	Klebsiella michiganensis	ST135	KL29	China
	SAMN30733276	Klebsiella oxytoca	ST495	KL29	China
	SAMN30733277	Klebsiella oxytoca	ST495	KL29	China
	SAMN30733285	Klebsiella oxytoca	ST179	KL29	China
	SAMN30733286	Klebsiella oxytoca	ST179	KL29	China
	SAMN30733356	Klebsiella oxytoca	ST179	KL29	China
	SAMN30733354	Klebsiella michiganensis	ST52	KL2	China
	SAMN30733291	Klebsiella grimontii	ST509	KL26	China
	SAMN30733351	Klebsiella grimontii	ST261	KL26	China
	SAMN30733317	Klebsiella michiganensis	ST11	KL21	China
	SAMN30733262	Klebsiella michiganensis	ST498	KL23	China
	SAMN30733334	Klebsiella michiganensis	ST502	KL23	China
	SAMN30733316	Klebsiella pasteurii	ST491	KL24	China
	SAMN30733357	Klebsiella michiganensis	ST50	KL25	China
	SAMN30733284	Klebsiella grimontii	ST445	KL28	China
	SAMN30733323	Klebsiella michiganensis	ST484	KL18	China
	SAMN30733294	Klebsiella michiganensis	ST40	KL41	China
	SAMN30733349	Klebsiella michiganensis	ST40	KL41	China
	SAMN30733267	Klebsiella grimontii	ST216	KL7	China
	SAMN30733301	Klebsiella michiganensis	ST504	KL33	China
	SAMN30733302	Klebsiella oxytoca	ST483	KL34	China
	SAMN30733328	Klebsiella oxytoca	ST500	KL34	China
	SAMN30733329	Klebsiella oxytoca	ST500	KL34	China
	SAMN30733340	Klebsiella oxytoca	ST258	KL34	China
	SAMN30733346	Klebsiella oxytoca	ST258	KL34	China
	SAMN30733260	Klebsiella michiganensis	ST27	KL4	China
	SAMN30733304	Klebsiella michiganensis	ST27	KL4	China
	SAMN30733348	Klebsiella michiganensis	ST98	KL4	China
	SAMN30733263	Klebsiella grimontii	ST490	KL49	China
	SAMN30733335	Klebsiella grimontii	ST490	KL49	China
	SAMN30733306	Klebsiella michiganensis	ST85	KL49	China
	SAMN30733308	Klebsiella michiganensis	ST85	KL49	China
	SAMN30733319	Klebsiella michiganensis	ST85	KL49	China
	SAMN30733339	Klebsiella grimontii	ST215	KL74	China
	SAMN30733259	Klebsiella michiganensis	ST88	KL74	China
	SAMN30733345	Klebsiella michiganensis	ST330	KL74	China
	SAMN30733353	Klebsiella michiganensis	ST88	KL74	China
	SAMN30733310	Klebsiella oxytoca	ST18	KL74	China
	SAMN30733314	Klebsiella oxytoca	ST18	KL74	China
	SAMN30733336	Klebsiella oxytoca	ST507	KL74	China
	SAMN30733343	Klebsiella oxytoca	ST34	KL74	China
	SAMN30733350	Klebsiella oxytoca	ST494	KL74	China
	SAMN30733355	Klebsiella oxytoca	ST18	KL74	China
	SAMN30733275	Klebsiella michiganensis	ST109	KL50	China
	SAMN30733288	Klebsiella michiganensis	ST486	KL53	China
	SAMN30733322	Klebsiella oxytoca	ST302	KL86	China
	SAMN30733296	Klebsiella grimontii	ST501	KL56	China
	SAMN30733338	Klebsiella grimontii	ST408	KL56	China
	SAMN30733271	Klebsiella michiganensis	ST88	KL56	China
	SAMN30733281	Klebsiella michiganensis	ST43	KL6	China
	SAMN30733307	Klebsiella michiganensis	ST108	KL6	China
	SAMN30733325	Klebsiella michiganensis	ST195	KL6	China
	SAMN30733305	Klebsiella michiganensis	ST93	KL60	China
	SAMN30733341	Klebsiella oxytoca	ST258	KL67	China
	SAMN30733342	Klebsiella oxytoca	ST258	KL67	China
	SAMN30733265	Klebsiella oxytoca	ST176	KL69	China
	SAMN30733311	Klebsiella oxytoca	ST30	KL69	China
	SAMN30733333	Klebsiella oxytoca	ST30	KL69	China
	SAMN30733326	Klebsiella pasteurii	ST492	KL71	China
	SAMN30733303	Klebsiella michiganensis	ST91	KL73	China
	SAMN30733320	Klebsiella michiganensis	ST452	KL73	China
	SAMN30733337	Klebsiella pasteurii	ST493	KL73	China
	SAMN30733289	Klebsiella michiganensis	ST485	KL66	China
	SAMN30733290	Klebsiella michiganensis	ST485	KL66	China
	SAMN30733261	Klebsiella oxytoca	ST359	KL34	China
	SAMN30733278	Klebsiella oxytoca	ST482	KL34	China
	SAMN30733283	Klebsiella oxytoca	ST482	KL34	China
	SAMN30733298	Klebsiella oxytoca	ST282	KL34	China
	SAMN30733315	Klebsiella oxytoca	ST482	KL34	China
	SAMN30733347	Klebsiella oxytoca	ST282	KL34	China
	SAMN30733287	Klebsiella grimontii	ST488	KL76	China
	SAMN30733272	Klebsiella oxytoca	ST19	KL76	China
	SAMN30733292	Klebsiella oxytoca	ST508	KL76	China
	SAMN30733324	Klebsiella oxytoca	ST496	KL76	China
	SAMN30733331	Klebsiella oxytoca	ST19	KL76	China
	SAMN30733332	Klebsiella oxytoca	ST19	KL76	China
	SAMN30733264	Klebsiella grimontii	ST246-1LV	KL78	China
	SAMN30733266	Klebsiella grimontii	ST489	KL78	China
	SAMN30733359	Klebsiella pasteurii	ST505	KL78	China
	SAMN30733297	Klebsiella michiganensis	ST84	KL70	China
	SAMN30733330	Klebsiella michiganensis	ST68	KL70	China
	SAMN30733360	Klebsiella grimontii	ST506	KL83	China
	SAMN30733268	Klebsiella michiganensis	ST29	KL83	China
	SAMN30733299	Klebsiella michiganensis	ST138	KL83	China
	SAMN30733358	Klebsiella michiganensis	ST29	KL83	China
	SAMN30733273	Klebsiella oxytoca	ST19	KL83	China
	SAMN30733274	Klebsiella oxytoca	ST19	KL83	China
	SAMN30733313	Klebsiella oxytoca	ST33	KL83	China
	SAMN30733318	Klebsiella pasteurii	ST499	KL83	China
	SAMN30733280	Klebsiella michiganensis	ST503	KL82	China
	SAMN30733282	Klebsiella michiganensis	ST503	KL82	China
	SAMN30733295	Klebsiella michiganensis	ST180	KL82	China
	SAMN30733344	Klebsiella michiganensis	ST137	KL9	China
	SAMN30733352	Klebsiella oxytoca	ST18	KL74	China
	SAMEA5751530	Klebsiella michiganensis	ST11	KL10	Italy
	SAMEA5751581	Klebsiella michiganensis	ST11	KL10	Italy
	SAMEA4781344	Klebsiella michiganensis	ST50	KL13	Italy
	SAMEA5751415	Klebsiella oxytoca	ST153-1LV	KL29	Italy
	SAMEA5684201	Klebsiella oxytoca	ST153-1LV	KL29	Italy
	SAMEA4781781	Klebsiella oxytoca	ST199	KL29	Italy
	SAMEA4781493	Klebsiella oxytoca	ST199	KL29	Italy
	SAMEA5751531	Klebsiella oxytoca	ST199-1LV	KL29	Italy
	SAMEA5751670	Klebsiella oxytoca	ST199-1LV	KL29	Italy
	SAMEA5050235	Klebsiella oxytoca	ST199-1LV	KL29	Italy
	SAMEA5751888	Klebsiella michiganensis	ST52	KL2	Italy
	SAMEA5751771	Klebsiella michiganensis	ST83	KL2	Italy
	SAMEA4781155	Klebsiella grimontii	ST168	KL20	Italy
	SAMEA5751560	Klebsiella grimontii	ST489-1LV	KL27	Italy
	SAMEA4781154	Klebsiella oxytoca	ST583-1LV	KL7	Italy
	SAMEA4781245	Klebsiella oxytoca	ST96	KL7	Italy
	SAMEA4781093	Klebsiella oxytoca	ST96-1LV	KL7	Italy
	SAMEA5049692	Klebsiella michiganensis	ST604-1LV	KL49	Italy
	SAMEA5751185	Klebsiella michiganensis	ST85	KL49	Italy
	SAMEA4781347	Klebsiella michiganensis	ST85	KL49	Italy
	SAMEA5751756	Klebsiella grimontii	ST214-2LV	KL74	Italy
	SAMEA5049145	Klebsiella grimontii	ST214-2LV	KL74	Italy
	SAMEA5049469	Klebsiella oxytoca	ST2-1LV	KL74	Italy
	SAMEA5751583	Klebsiella oxytoca	ST442	KL74	Italy
	SAMEA5751886	Klebsiella oxytoca	ST302	KL86	Italy
	SAMEA5049446	Klebsiella oxytoca	ST625	KL86	Italy
	SAMEA5751176	Klebsiella oxytoca	ST257	KL59	Italy
	SAMEA5049678	Klebsiella michiganensis	NA	KL6	Italy
	SAMEA4781445	Klebsiella michiganensis	ST43	KL6	Italy
	SAMEA5751850	Klebsiella michiganensis	ST303	KL68	Italy
	SAMEA5751865	Klebsiella michiganensis	ST303	KL68	Italy
	SAMEA5049690	Klebsiella oxytoca	ST176	KL69	Italy
	SAMEA4781780	Klebsiella oxytoca	ST285	KL69	Italy
	SAMEA4781802	Klebsiella oxytoca	ST285	KL69	Italy
	SAMEA5048915	Klebsiella oxytoca	ST48-2LV	KL69	Italy
	SAMEA5751775	Klebsiella oxytoca	ST111-1LV	KL71	Italy
	SAMEA5684249	Klebsiella oxytoca	ST21	KL71	Italy
	SAMEA5751715	Klebsiella oxytoca	ST401	KL71	Italy
	SAMEA4781616	Klebsiella oxytoca	ST96-2LV	KL71	Italy
	SAMEA5049699	Klebsiella pasteurii	ST81-1LV	KL71	Italy
	SAMEA5048778	Klebsiella pasteurii	ST416	KL72	Italy
	SAMEA5684221	Klebsiella michiganensis	NA	KL68	Italy
	SAMEA5049696	Klebsiella oxytoca	ST282	KL34	Italy
	SAMEA4781402	Klebsiella oxytoca	ST271-1LV	KL76	Italy
	SAMEA5751887	Klebsiella oxytoca	ST152-2LV	KL77	Italy
	SAMEA4801637	Klebsiella oxytoca	ST152-2LV	KL77	Italy
	SAMEA5049459	Klebsiella grimontii	ST169	KL78	Italy
	SAMEA5751184	Klebsiella michiganensis	ST68	KL70	Italy
	SAMEA4781464	Klebsiella oxytoca	ST141-1LV	KL83	Italy
	SAMEA5751259	Klebsiella oxytoca	ST145-3LV	KL83	Italy
	SAMEA4801607	Klebsiella oxytoca	ST199	KL83	Italy
	SAMEA5050280	Klebsiella oxytoca	ST279-1LV	KL83	Italy
	SAMEA5751532	Klebsiella oxytoca	ST33	KL83	Italy
	SAMEA5751179	Klebsiella oxytoca	ST36	KL83	Italy
	SAMEA5049467	Klebsiella oxytoca	ST36	KL83	Italy
	SAMEA5048836	Klebsiella oxytoca	ST36	KL83	Italy
	SAMEA5049815	Klebsiella oxytoca	ST36	KL83	Italy
	SAMEA5684227	Klebsiella oxytoca	ST36	KL83	Italy
	SAMEA4781412	Klebsiella oxytoca	ST37	KL83	Italy
	SAMEA4781325	Klebsiella oxytoca	ST37	KL83	Italy
	SAMEA5751288	Klebsiella michiganensis	ST418-1LV	KL9	Italy

### Sheet: Legend
Column	Definition
Assembly	Assembly ID (Genbank or corresponding short read data accession)
Biosample	Biosample accession (NCBI and/or ENA)
Species	Species as determined by Kleborate
ST	7-gene multilocus sequence type
KoSC KL	Best matching KoSC K locus, as determined by Kaptive (note all matches were marked as 'Typeable')
Dataset	Oruginal study: Australia = Stewart et al BMC Infect Dis 2022; China = Li et al J Microbiol Immunol Infect 2024; Italy = Thorpe et al Nat Microbiol 2022.
